# Comparative genomics analyses of lifestyle transitions at the origin of an invasive fungal pathogen in the genus *Cryphonectria*

**DOI:** 10.1101/2020.07.17.208942

**Authors:** Lea Stauber, Simone Prospero, Daniel Croll

## Abstract

Emerging fungal pathogens are a threat to forest and agroecosystems, as well as animal and human health. How pathogens evolve from non-pathogenic ancestors is still poorly understood making the prediction of future outbreaks challenging. Most pathogens have evolved lifestyle adaptations, which were enabled by specific changes in the gene content of the species. Hence, understanding transitions in the functions encoded by genomes gives valuable insight into the evolution of pathogenicity. Here, we studied lifestyle evolution in the genus *Cryphonectria*, including the prominent invasive pathogen *C. parasitica*, the causal agent of chestnut blight on *Castanea* species. We assembled and compared the genomes of pathogenic and putatively non-pathogenic *Cryphonectria* species, as well as sister group pathogens in the family Cryphonectriaceae (Diaporthales, Ascomycetes) to investigate the evolution of genome size and gene content. We found a striking loss of genes associated with carbohydrate metabolism (CAZymes) in *C. parasitica* compared to other Cryphonectriaceae. Despite substantial CAZyme gene loss, experimental data suggests that *C. parasitica* has retained wood colonization abilities shared with other *Cryphonectria* species. Putative effectors substantially varied in number, cysteine content and protein length among species. In contrast, secondary metabolite gene clusters show a high degree of conservation within the genus. Overall, our results underpin the recent lifestyle transition of *C. parasitica* towards a more pathogenic lifestyle. Our findings suggest that a CAZyme loss may have promoted pathogenicity of *C. parasitica* on chestnuts. Analyzing gene complements underlying key nutrition modes can facilitate the detection of species with the potential to emerge as pathogens.
