## Supplementary Table S1 for "Comparative genomics analyses of lifestyle transitions at the origin of an invasive fungal pathogen in the genus *Cryphonectria*"

### Sheet: Supplementary Table S1
Supplementary Table 1: Overview of genomes assembled in the genus Cryphonectria. Country, region and host identify the location and host species of collection.
Isolate	Species	Country	Region	Host	Collection Date	NCBI accession	NCBI bioproject	Collector/Publication	Comments
BC47B	Cryphonectria parasitica	Albania	Bajram Curri	Castanea sativa	2015	SAMN13975385	PRJNA604575	Stauber et al. (2020), bioRxiv
BE22	Cryphonectria parasitica	Bulgaria	Berkovitsa	Castanea sativa	2005	SAMN13975387	PRJNA604575	Stauber et al. (2020), bioRxiv
BRU-2	Cryphonectria parasitica	USA	Butow, Pocahontas County, West Virginia	Castanea dentata	1994	SAMN15481971	PRJNA644891	Peever et al. (1997), Phytopathology 87(10): 1026-1033
CR03	Cryphonectria parasitica	Croatia	Cres	Castanea sativa	2004	SAMN13975392	PRJNA604575	Stauber et al. (2020), bioRxiv
CR40	Cryphonectria parasitica	Croatia	Cres	Castanea sativa	2004	SAMN13975393	PRJNA604575	Stauber et al. (2020), bioRxiv
CS3	Cryphonectria carpinicola	Switzerland	Basel	Carpinus betulus	2018	SAMN15481972	PRJNA644891	S. Ramin & V. Queloz	WSL Lab-ID: WSS12599_3
DU-2	Cryphonectria parasitica	USA	Depot Hill, Dutchess County, New York	Castanea dentata	1990	SAMN15481973	PRJNA644891	Milgroom and Lipari (1995), Molecular Ecology 4(5): 633-642
DU5	Cryphonectria parasitica	USA	Beltsville	Castanea dentata	unknown	SAMN13975402	PRJNA604575	Stauber et al. (2020), bioRxiv
ES-34	Cryphonectria parasitica	Japan	Esashi	Castanea crenata	1998	SAMN15481974	PRJNA644891	Liu et al. (2003): Molecular Ecology 12(6): 1619-1628
ES-8	Cryphonectria parasitica	Japan	Esashi	Castanea crenata	1998	SAMN15481975	PRJNA644891	Liu et al. (2003): Molecular Ecology 12(6): 1619-1628
ES5	Cryphonectria japonica	Japan	Esashi	Castanea crenata	1998	SAMN15481976	PRJNA644891	Liu et al. (2003): Molecular Ecology 12(6): 1619-1628
GEZ45	Cryphonectria parasitica	Georgia	Gezruli	Castanea sativa	2010	SAMN13975404	PRJNA604575	Stauber et al. (2020), bioRxiv
IF-6	Cryphonectria japonica	Japan	Iwate Town	Castanea crenata	1998	SAMN15481977	PRJNA644891	Liu et al. (2003): Molecular Ecology 12(6): 1619-1628
KY7	Cryphonectria parasitica	USA	unknown	Castanea dentata	unknown	SAMN13975419	PRJNA604575	Stauber et al. (2020), bioRxiv
LB86	Cryphonectria parasitica	China	Liyang-B, Jiangsu	Castanea mollissima	1992	SAMN15481978	PRJNA644891	Milgroom et al. (1996): Mycologia 88(2): 179-190
M1397	Cryphonectria parasitica	Switzerland	Gnosca	Castanea sativa	1990	SAMN13975422	PRJNA604575	Stauber et al. (2020), bioRxiv
M1400	Cryphonectria parasitica	Switzerland	Gnosca	Castanea sativa	1992	SAMN13975423	PRJNA604575	Stauber et al. (2020), bioRxiv
M1405	Cryphonectria parasitica	Bosnia and Herzegovina	Projsa	Castanea sativa	1997	SAMN13975424	PRJNA604575	Stauber et al. (2020), bioRxiv
M1415	Cryphonectria parasitica	Bosnia and Herzegovina	Projsa	Castanea sativa	1997	SAMN13975427	PRJNA604575	Stauber et al. (2020), bioRxiv
M1729	Cryphonectria parasitica	France	Castillon (Hte. Pyrénées)	Castanea sativa	1975	SAMN15481979	PRJNA644891	Allemann et al. (1999): Molecular Ecology, 8(5): 843-854
M1793	Cryphonectria parasitica	Bosnia and Herzegovina	Vrnograč	Castanea sativa	1998	SAMN13975440	PRJNA604575	Stauber et al. (2020), bioRxiv
M1797	Cryphonectria parasitica	Bosnia and Herzegovina	Vrnograč	Castanea sativa	1998	SAMN13975441	PRJNA604575	Stauber et al. (2020), bioRxiv
M1805	Cryphonectria parasitica	Bosnia and Herzegovina	Vrnograč	Castanea sativa	1998	SAMN13975445	PRJNA604575	Stauber et al. (2020), bioRxiv
M1808	Cryphonectria parasitica	Bosnia and Herzegovina	Vrnograč	Castanea sativa	1998	SAMN13975446	PRJNA604575	Stauber et al. (2020), bioRxiv
M1818	Cryphonectria parasitica	Bosnia and Herzegovina	Vrnograč	Castanea sativa	1998	SAMN13975447	PRJNA604575	Stauber et al. (2020), bioRxiv
M1834	Cryphonectria parasitica	Bosnia and Herzegovina	Vrnograč	Castanea sativa	1998	SAMN13975451	PRJNA604575	Stauber et al. (2020), bioRxiv
M1838	Cryphonectria parasitica	Bosnia and Herzegovina	Bužim	Castanea sativa	1998	SAMN13975453	PRJNA604575	Stauber et al. (2020), bioRxiv
M1864	Cryphonectria parasitica	Bosnia and Herzegovina	Bužim	Castanea sativa	1998	SAMN13975455	PRJNA604575	Stauber et al. (2020), bioRxiv
M1874	Cryphonectria parasitica	Bosnia and Herzegovina	Bužim	Castanea sativa	1998	SAMN13975456	PRJNA604575	Stauber et al. (2020), bioRxiv
M2135	Cryphonectria parasitica	Portugal	Guarda (Sabugal)	Castanea sativa	1995	SAMN15481980	PRJNA644891	Helena Bragança
M2141	Cryphonectria parasitica	Portugal	Valpaços (Corveria/Serapicos)	Castanea sativa	1995	SAMN15481981	PRJNA644891	Helena Bragança
M2207	Cryphonectria parasitica	Spain	Catalonia, Selva	Castanea sativa	1996	SAMN15481982	PRJNA644891	Carlos Colinas
M2268	Cryphonectria radicalis	Switzerland	Monthey (Valais)	Castanea sativa	1995	SAMN15481983	PRJNA644891	Hoegger et al. (2002): Mycologia 94(1): 105-115
M270	Cryphonectria parasitica	Switzerland	Bellinzona	Castanea sativa	1951	SAMN13975461	PRJNA604575	Stauber et al. (2020), bioRxiv
M272	Cryphonectria parasitica	Switzerland	Corcapolo	Castanea sativa	1951	SAMN13975462	PRJNA604575	Stauber et al. (2020), bioRxiv
M274	Cryphonectria parasitica	Switzerland	Neggio	Castanea sativa	1954	SAMN13975463	PRJNA604575	Stauber et al. (2020), bioRxiv
M278	Cryphonectria parasitica	USA	Katonah (NY)	Castanea dentata	1954	SAMN13975464	PRJNA604575	Stauber et al. (2020), bioRxiv
M283	Cryphonectria radicalis	Spain	Corgomo	unknown	1953	SAMN15481984	PRJNA644891	M.Orsenigo
M296	Cryphonectria parasitica	USA	Beltsville	Castanea dentata	1957	SAMN13975465	PRJNA604575	Stauber et al. (2020), bioRxiv
M3077	Cryphonectria parasitica	Portugal	unknown	Castanea sativa	unknown	SAMN15481985	PRJNA644891	Helena Bragança
M3656	Cryphonectria naterciae	Portugal	Montargil	Quercus suber	1960	SAMN15481986	PRJNA644891	Bragança et al. (2011). Fungal biology 115(9): 852-861
M3664	Cryphonectria naterciae	Portugal	Pegues	Quercus suber	2001	SAMN15481987	PRJNA644891	Bragança et al. (2011). Fungal biology 115(9): 852-861
M3671	Cryphonectria naterciae	Portugal	Beira Interior	Castanea sativa	unknown	SAMN15481988	PRJNA644891	Helena Bragança
M3904	Cryphonectria parasitica	France	Ardèche	Castanea sativa	1995	SAMN15481989	PRJNA644891	Robin et al. (2000): Phytopathology 90(7): 730-737
M4009	Cryphonectria parasitica	Switzerland	Biasca	Castanea sativa	2004	SAMN13975466	PRJNA604575	Stauber et al. (2020), bioRxiv
M4020	Cryphonectria parasitica	Switzerland	Biasca	Castanea sativa	2004	SAMN13975467	PRJNA604575	Stauber et al. (2020), bioRxiv
M4030	Cryphonectria parasitica	Switzerland	Biasca	Castanea sativa	2004	SAMN13975470	PRJNA604575	Stauber et al. (2020), bioRxiv
M4092	Cryphonectria parasitica	Switzerland	Walchwil	Castanea sativa	2000	SAMN13975471	PRJNA604575	Stauber et al. (2020), bioRxiv
M4316	Cryphonectria parasitica	France	Ganges (Hérault)	Castanea sativa	1998	SAMN15481990	PRJNA644891	Cécile Robin
M4327	Cryphonectria parasitica	France	Ste. Fortunade (Corrèze)	Castanea sativa	unknown	SAMN15481991	PRJNA644891	Cécile Robin
M4342	Cryphonectria parasitica	Spain	Valcarlos (Navarra)	Castanea sativa	2002	SAMN15481992	PRJNA644891	Cécile Robin
M4354	Cryphonectria parasitica	France	Doissat (Dordogne)	Castanea sativa	2003	SAMN15481993	PRJNA644891	Cécile Robin
M4733	Cryphonectria radicalis	Switzerland	St. Gingolph	Castanea sativa	2001	SAMN15481994	PRJNA644891	Daniel Rigling
M5100	Cryphonectria parasitica	Switzerland	Gilly	Castanea sativa	2007	SAMN13975483	PRJNA604575	Stauber et al. (2020), bioRxiv
M5266	Cryphonectria parasitica	Switzerland	Brissago	Castanea sativa	2008	SAMN13975484	PRJNA604575	Stauber et al. (2020), bioRxiv
M5386	Cryphonectria parasitica	Spain	Leon	Castanea sativa	2005	SAMN15481995	PRJNA644891	Zamora et al. (2012): Forest Pathology 42(5): 412-419
M5398	Cryphonectria parasitica	Bosnia and Herzegovina	Kostajnica	Castanea sativa	2005	SAMN13975485	PRJNA604575	Stauber et al. (2020), bioRxiv
M5444	Cryphonectria parasitica	Bosnia and Herzegovina	Kostajnica	Castanea sativa	2008	SAMN13975486	PRJNA604575	Stauber et al. (2020), bioRxiv
M6821	Cryphonectria parasitica	Switzerland	Pura	Castanea sativa	2010	SAMN13975492	PRJNA604575	Stauber et al. (2020), bioRxiv
M7776	Cryphonectria parasitica	Georgia	Pshaveli	Castanea sativa	2012	SAMN15481996	PRJNA644891	Rigling et al. (2018): Viruses 10(12): 687
M7832	Cryphonectria parasitica	Georgia	Kumistavi	Castanea sativa	2012	SAMN15481997	PRJNA644891	Rigling et al. (2018): Viruses 10(12): 687
M8082	Cryphonectria parasitica	Turkey	Malgacmustafa-Sultanhisar	Castanea sativa	unknown	SAMN13975507	PRJNA604575	Stauber et al. (2020), bioRxiv
M8109	Cryphonectria parasitica	Azerbaijan	Xirxatala Village, Qabala Region	Castanea sativa	2011	SAMN15481998	PRJNA644891	Dilzara Aghayeva /Jeffrey Wall
M8166	Cryphonectria parasitica	Azerbaijan	Chinarli Village, Qakh Region	Castanea sativa	2011	SAMN15481999	PRJNA644891	Dilzara Aghayeva /Jeffrey Wall
M8343	Cryphonectria parasitica	Turkey	Izmir	Castanea sativa	unknown	SAMN13975508	PRJNA604575	Stauber et al. (2020), bioRxiv
M8422	Cryphonectria parasitica	South Korea	Chungcheongnam-do(Chungnam), Gongju	Castanea crenata	2011	SAMN15482000	PRJNA644891	Sang Hyun Lee
M8444	Cryphonectria parasitica	South Korea	Gyeongsangbuk-do(Gyeongbuk), Cheongdo	Castanea crenata	2011	SAMN15482001	PRJNA644891	Sang Hyun Lee
M8499	Cryphonectria parasitica	South Korea	Gyeongsangnam-do(Geongnam), Hadong	Castanea crenata	2011	SAMN15482002	PRJNA644891	Sang Hyun Lee
M8510	Cryphonectria parasitica	South Korea	Jeollabuk-do(Jeonbuk), Sunchang	Castanea crenata	2011	SAMN15482003	PRJNA644891	Sang Hyun Lee
M8515	Cryphonectria parasitica	South Korea	Jeollanam-do, Naju	Castanea crenata	2011	SAMN13975509	PRJNA604575	Stauber et al. (2020), bioRxiv
M8539	Cryphonectria parasitica	South Korea	Jeollanam-do, Wando	Castanea crenata	2011	SAMN13975510	PRJNA604575	Stauber et al. (2020), bioRxiv
M8566	Cryphonectria parasitica	South Korea	Chungcheongbuk-do(Chungbuk), Chungju	Castanea crenata	2011	SAMN15482004	PRJNA644891	Sang Hyun Lee
M8568	Cryphonectria parasitica	South Korea	Gyeonggi-do, Yeoju	Castanea crenata	2011	SAMN15482005	PRJNA644891	Sang Hyun Lee
M9077	Cryphonectria parasitica	Azerbaijan	Oghuz, Khachmaz	Castanea sativa	2016	SAMN15482006	PRJNA644891	Dilzara Aghayeva
M9249	Cryphonectria japonica	Japan	Iwate Town	Castanea crenata	1998	SAMN15482007	PRJNA644891	Liu et al. (2003): Molecular Ecology 12(6): 1619-1628
M9290	Cryphonectria carpinicola	Austria	Vienna	Carpinus sp.	2009	SAMN15482008	PRJNA644891	Thomas Cech
M931	Cryphonectria parasitica	Switzerland	Somazzo	Castanea sativa	1979	SAMN13975513	PRJNA604575	Stauber et al. (2020), bioRxiv
MAK23	Cryphonectria parasitica	Georgia	Mackhunceti	Castanea sativa	2010	SAMN13975520	PRJNA604575	Stauber et al. (2020), bioRxiv
MD-1	Cryphonectria parasitica	USA	Finzel, Allegany County, Maryland	Castanea dentata	1991	SAMN15482009	PRJNA644891	Milgroom and Lipari (1995), Molecular Ecology 4(5): 633-642
Mul63B	Cryphonectria parasitica	Kosovo	Molliq	Castanea sativa	2015	SAMN13975523	PRJNA604575	Stauber et al. (2020), bioRxiv
NE155	Cryphonectria parasitica	Italy	Nebrodi	Castanea sativa	2003/2006	SAMN13975524	PRJNA604575	Stauber et al. (2020), bioRxiv
NE202	Cryphonectria parasitica	Italy	Nebrodi	Castanea sativa	2003/2006	SAMN13975529	PRJNA604575	Stauber et al. (2020), bioRxiv
NE230	Cryphonectria parasitica	Italy	Nebrodi	Castanea sativa	2003/2006	SAMN13975530	PRJNA604575	Stauber et al. (2020), bioRxiv
NH-4	Cryphonectria parasitica	USA	Concord, Merrimack County, New Hampshire	Castanea dentata	1993	SAMN15482010	PRJNA644891	Milgroom and Lipari (1995), Molecular Ecology 4(5): 633-642
OB5-15	Cryphonectria parasitica	Japan	Obuse	Castanea crenata	1998	SAMN15482011	PRJNA644891	Liu et al. (2003): Molecular Ecology 12(6): 1619-1628
OB5-35	Cryphonectria parasitica	Japan	Obuse	Castanea crenata	1998	SAMN15482012	PRJNA644891	Liu et al. (2003): Molecular Ecology 12(6): 1619-1628
OC03	Cryphonectria parasitica	Slovenia	Ostrovica	Castanea sativa	2004	SAMN13975533	PRJNA604575	Stauber et al. (2020), bioRxiv
OK-17	Cryphonectria parasitica	Japan	Okoba	Castanea crenata	1998	SAMN15482013	PRJNA644891	Liu et al. (2003): Molecular Ecology 12(6): 1619-1628
OK-26	Cryphonectria parasitica	Japan	Okoba	Castanea crenata	1998	SAMN15482014	PRJNA644891	Liu et al. (2003): Molecular Ecology 12(6): 1619-1628
OZ07C	Cryphonectria parasitica	Croatia	Ostrovica	Castanea sativa	2014	SAMN13975539	PRJNA604575	Stauber et al. (2020), bioRxiv
S31	Cryphonectria parasitica	China	Shucheng, Anhui	Castanea mollissima	1992	SAMN15482015	PRJNA644891	Milgroom et al. (1996): Mycologia 88(2): 179-190
S35	Cryphonectria parasitica	China	Shucheng, Anhui	Castanea mollissima	1992	SAMN15482016	PRJNA644891	Milgroom et al. (1996): Mycologia 88(2): 179-190
TA51	Cryphonectria parasitica	China	Taian-A, Shandong	Castanea mollissima	1992	SAMN15482017	PRJNA644891	Milgroom et al. (1996): Mycologia 88(2): 179-190
TA59	Cryphonectria parasitica	China	Taian-A, Shandong	Castanea mollissima	1992	SAMN15482018	PRJNA644891	Milgroom et al. (1996): Mycologia 88(2): 179-190
WB-3	Cryphonectria parasitica	Japan	Wanabe	Castanea crenata	1998	SAMN15482019	PRJNA644891	Liu et al. (2003): Molecular Ecology 12(6): 1619-1628
WB-9	Cryphonectria parasitica	Japan	Wanabe	Castanea crenata	1998	SAMN15482020	PRJNA644891	Liu et al. (2003): Molecular Ecology 12(6): 1619-1628
XA10	Cryphonectria parasitica	China	Xiuning-A, Anhui	Castanea mollissima	1992	SAMN15482021	PRJNA644891	Milgroom et al. (1996): Mycologia 88(2): 179-190
XA19	Cryphonectria parasitica	China	Xiuning-A, Anhui	Castanea mollissima	1992	SAMN15482022	PRJNA644891	Milgroom et al. (1996): Mycologia 88(2): 179-190
ZB05	Cryphonectria parasitica	Slovenia	Zgornji Boč	Castanea sativa	2004	SAMN13975570	PRJNA604575	Stauber et al. (2020), bioRxiv
ZW-22	Cryphonectria parasitica	Switzerland	Adligenswil (LU)	Castanea sativa	2018	SAMN15482023	PRJNA644891	Francesca Dennert
